# NF-_κ_B is a Central Regulator of Hypoxia-Induced Gene Expression

**DOI:** 10.1101/2025.01.08.631917

**Authors:** Dilem Shakir, Michael Batie, Chun-Sui Kwok, Simon J. Cook, Niall S. Kenneth, Sonia Rocha

## Abstract

Hypoxia is both a physiological and pathological signal in cells. Changes in gene expression play a critical role in the cellular response to hypoxia, enabling cells to adapt to reduced oxygen availability. These changes are primarily mediated by the HIF family of transcription factors, however other transcription factors such as NF-κB, are also activated by hypoxia. Although NF-κB is known to be activated by hypoxia, the extent to which NF-κB contributes to the hypoxic response remains poorly understood. Here, we analysed hypoxia-induced, NF-κB-dependent gene expression, to define the NF-κB-dependent hypoxic signature. Our analysis reveals that most genes downregulated by hypoxia require NF-κB for their repression. We show that although the NF-κB-mediated hypoxic response may vary between cell types, a core subset of hypoxia-inducible genes requires NF-κB across multiple cell backgrounds. We demonstrate that NF-κB is critical for reactive oxygen species (ROS) generation and regulation of genes involved in oxidative phosphorylation under hypoxia. This work highlights NF-κB’s central role in the hypoxia response and offering new insights into gene expression regulation by hypoxia and NF-κB.
