## Supplementary material for "NF-_κ_B is a Central Regulator of Hypoxia-Induced Gene Expression": Dataset 2_Appendix

### Sheet: NF-kappaB dependent Hpx Up
RelA-dependent Hpx Up	RelB-dependent Hpx Up	cRel-dependent Hpx Up
KMT2E	NFIX	IL32
NFIX	IL32	PLAUR
VIM	SLC11A1	BIRC3
TNFRSF1B	SNAI2	CDH1
VCAN	SAMD4A	TRIT1
MYO16	FHL1	H6PD
USP28	VIM	DKK3
SYNE2	RNASET2	FNIP2
FAM168A	CD44	ENTPD2
DCBLD2	TNFRSF1B	DCBLD2
ALDH18A1	TRIO	EIF4B
LIMCH1	MYO16	CCN5
ST3GAL6	USP28	SMG6
REEP1	H6PD	ATP2B1
MAST4	DKK3	PPP2R3A
BCL3	SYNE2	PICALM
SMG6	KMT2C	FNDC3B
ADGRL1	ALDH18A1	FRYL
PDE8A	EIF4B	SESN1
FRYL	HAGH	COL4A4
NFKB2	LIMCH1	TRAF5
DNM2	CCN5	LINC01587
PHLPP1	ST3GAL6	MMP2
NFE2L1	SLC12A2	LPCAT2
LINC01587	EYA2	KIZ
BCORL1	SLC9A3	GLG1
NID2	FTSJ1	GADD45B
KIZ	REEP1	RNF215
CHRD	SMG6	SEC14L2
SEMA6A	ATP2B1	MFNG
SORBS1	PDE8A	TIMP3
CRTAC1	PPP2R3A	RASD2
ABL1	PICALM	ZMYND8
MKNK2	NTN4	PORCN
ASB2	SEMA3C	PIEZO1
MRGBP	CIC	EYA1
ANKRD12	DNM2	SLC17A7
STS	SESN1	DYRK1B
KLF5	COL4A4	CCNP
EYA1	BZW1	APLP1
CALB1	KCNK2	MEGF8
PLAT	TRAF5	NAMPT
SLC17A7	MMP2	ITGB8
FBL	LPCAT2	TGFBR1
DYRK1B	RFX2	DDX50
APLP1	KIZ	PLEKHA1
RUNDC3B	IGBP1	DKK1
PDLIM1	P3H2	CCDC47
DKK1	CHRD	CNTNAP1
KIAA1549L	GLG1	MANBA
CARS1	PITPNM3	KIAA1549L
BVES	CCDC80	IL12B
DARS1	SORBS1	UAP1
MTR	CRTAC1	HMGCL
ESYT2	KCNK6	GALE
LTBP2	CRKL	ESYT2
RHOQ	MFNG	STBD1
PPP1R3C	KDELR3	LTBP2
PLAU	TIMP3	RHOQ
OPTN	MYH9	TNFSF11
KCNJ2	ZMYND8	APAF1
AHNAK	TCFL5	NPPB
RAP2A	ANKRD12	LRAT
PRKCG	STS	PLAU
KRT17	EEF2K	OPTN
VGF	PIEZO1	KCNK15
OPN1SW	EYA1	GRM4
CDKN2D	SLC39A14	ATXN1
MTUS1	SLC17A7	ASL
AJUBA	DYRK1B	PRKCG
SHC2	APLP1	MASP1
PHF10	PTPRS	FGFRL1
RBBP8NL	MEGF8	KLF2
EPS8L1	RUNDC3B	KRT17
GRSF1	ITGB8	ARHGEF6
DCLK1	HOXA13	CDKN1C
PDZD2	CPED1	RSPH3
BMAL1	PLEKHA8	PXDN
TTC9	EPHB6	EPS8L1
IRAK2	TBL2	RHPN2
SORT1	EIF4H	ABHD12B
ANO3	TGFBR1	ZSWIM4
CYP2J2	PDLIM1	GRSF1
COL4A2	DDX50	ITGB4
MRAP2	PLEKHA1	EPHB2
ITGA7	CCDC47	PDZD2
PKIB	MANBA	SORT1
CNPY3	KIAA1549L	SLC38A2
TCF19	CDK2AP1	DOCK2
LUM	CEP85L	COL4A2
RHOF	BVES	ETS1
PCSK6	SMAP1	PKIB
TICRR	STEAP3	SLC9A5
ZFHX3	GLS	ARHGEF4
ZCCHC2	IGFBP2	GPNMB
PNMT	ABCB6	NIBAN2
SH3GL1	DARS1	GCOM1
CD53	NID1	AMIGO2
ETNK2	MTR	PADI3
RHOB	ESYT2	CD53
RETREG2	STBD1	ETNK2
SCD5	CCNI	PDIA6
OTULINL	SATB2	GALNT13
RNF217	LTBP2	CSRNP1
VIP	MLH3	COL8A1
HAUS6	RHOQ	NOTCH1
NOTCH1	PPP1R3C	ADAM12
ADAM12	TGFBI	ITGB1
MKX	NPPB	LYPD1
LYPD1	PLAU	NBAS
SETBP1	BICC1	PTPN14
CAMK4	OPTN	BANK1
TRIM36	OBSL1	CFDP1
BANK1	KCNK15	HS2ST1
HS2ST1	SOX4	LONRF1
ANKH	AHNAK	KLF10
PRKCA	RAP2A	CD109
SLC28A1	RNF113A	KAT6B
KAT6B	SOX9	KCNJ6
SSBP3	SRMS	MRPL17
KIT	FNDC11	PRKAA2
DPYSL5	MMP24	CLDN1
GPR153	PRKCG	AZI2
CIART	CANX	PLB1
TMPRSS3	KRT17	ITGA2
CAMK2N1	FLNC	LMBRD2
DDR2	OPN1SW	TMEM65
ALPP	MYO1B	RASEF
ALPI	MTUS1	CLDN3
SERPINI1	AJUBA	ATP7A
RYBP	ARHGEF6	SPINT2
CXCL1	SHC2	TSR1
PLB1	PLPPR3	IGFBP6
HSPA4L	PHF10	CDK2AP2
LMBRD2	SH3BP4	FTH1
CDCA7L	PXDN	TNXB
SPRED1	COL5A1	CLIC3
IKBIP	PNPLA7	REPS2
CKB	NPHP4	TMEM154
DCHS1	CHSY1	JUNB
CDT1	ABHD12B	CHST11
EEF2	ENOSF1	P2RY6
SRR	EPHB2	CFAP46
CDK2AP2	SORT1	MIR31HG
TK1	PTGFRN	EPHX4
FTH1	SLC38A2	RASGRP1
HR	ANO3	TMEM134
LRATD2	RERG	TMCC1
STXBP6	CYP2J2	GXYLT2
PARM1	COL4A2	MAB21L3
MN1	AGTPBP1	PTPRM
PCDH7	MRAP2	AMZ1
REPS2	ITGA7	DDIT3
NLGN2	PKIB	CCNE2
GPR37L1	PRADC1	NRIP3
CHST11	SERPINE2	P2RY2
DLK2	NACAD	CALCB
P2RY6	CNPY3	EPS8L2
GATM	TCF19	NAALADL2
MIR31HG	LUM	ALS2CL
OLR1	SLC7A1	ZFPM1
TCAP	PCSK6	MYADM
CTSF	TICRR	FAHD1
ZBTB4	ZFHX3	PDIA3P1
ZNF654	GALNS	METTL23
YPEL2	NPEPPS	IGIP
CSRP2	ZCCHC2	LPAR5
CCNE2	PNMT	LRRC26
PLAAT3	IGFBP4	LCN12
NAALADL2	SH3GL1	TMEM121
DPY19L2	COL6A1	IRF7
LINC00324	COL6A2	LMLN
PER1	HSPG2	GRK1
ALOXE3	DPT	KRT16
SERTAD2	SLC27A3	C6orf132
YOD1	ETNK2	COL4A5
METTL23	PDIA6	NHS
IGIP	GALNT13	NCCRP1
LHFPL6	OSBPL10	FSIP2
LRRC26	STAC	FAM120AOS
SORCS2	COL8A1	ZNF33A
TMEM121	SFRP2	CACNA1H
PDE2A	NKD2	LUADT1
WDR86	OTULINL	H2AC11
NCCRP1	RNF217	LAMB3
NPIPP1	GNRH1	PIWIL2
FSIP2	GSN	DMBX1
GJB3	ADAM12	BZW1P2
ZNF33A	MKX	MAFK
ALKAL2	ITGB1	MMP17
CFAP119	ADGRL3	KIAA0753
ZNF250	PTPRO	FOXO6
CACNA1H	NBAS	PIGCP1
ADARB1	SETBP1	LINC01588
ZNF860	JMY	HLA-F-AS1
DMBX1	TRIM36	H2BC16P
PPP1R14C	TMEM123	TMEM191A
FOXO6	RASGRP3	MYO1B-AS1
NEU4	GRM1	FNDC10
ZBTB12	C16orf89	VIM-AS1
C2CD4B	HS2ST1	AK4P3
HLA-F-AS1	SEMA3D	EIF4HP1
MYO1B-AS1	ANKH	SOX9-AS1
FOSL2-AS1	LONRF1	EGOT
AK4P3	APCDD1	LINC01275
LINC02765	CDK19	MTFP1
ELF3-AS1	FZD7	SBF2-AS1
VLDLR-AS1	MIDEAS	NR2F2-AS1
PRSS56	SLC28A1	LINC02149
PPIL3	CD109	NOP14-AS1
TMEM200B	KAT6B	MCPH1-AS1
GASAL1	ZFYVE9	LRRC37BP1
LMNTD2-AS1	KIT	LINC02615
EGLN3-AS1	CREB3L1	TMEM200B
EIF1P4	FMNL2	ADM-DT
ANXA8L1	DPYSL5	PPP1R14B-AS1
ANXA8	GPR153	EGLN3-AS1
ADGRL1-AS1	H2BC5	ITGB3
LINC03061	H4C8	SGSM2-AS1
NLRP3P1	CLDN14	ANXA8L1
	LRRC3	ANXA8
	LSM12	ADGRL1-AS1
	PRKAA2	NAV2-AS6
	CAMK2N1	INSIG1-DT
	TGFA	LINC02725
	ALPP	PICSAR
	SERPINI1	LINC00294
	PCOLCE2
	PLB1
	HSPA4L
	DUSP7
	PRSS12
	SAP30
	CDCA7L
	TMEM65
	RASEF
	SVEP1
	DYNLT3
	PIGA
	BRWD3
	E2F7
	SPRED1
	ZNF592
	PDIA3
	CDT1
	EEF2
	SRR
	IGFBP6
	CDK2AP2
	TK1
	HR
	TNXB
	LGI3
	TSPAN5
	STXBP6
	CLIC3
	P2RY1
	REPS2
	C11orf24
	KCNK3
	CHST11
	DLK2
	P2RY6
	GATM
	CFAP46
	FBXL14
	MIR31HG
	EPHX4
	FRMD3
	BSG
	RASGRP1
	SLFN11
	TMCC1
	GXYLT2
	MAB21L3
	OLR1
	EHBP1L1
	TCAP
	CTSF
	BRSK2
	AMZ1
	ZNF654
	YPEL2
	CSRP2
	CCNE2
	RAB6A
	P2RY2
	DMRTA1
	PLAAT3
	SRRM3
	DPY19L2
	ALOXE3
	ZFPM1
	FAHD1
	YOD1
	PDIA3P1
	METTL23
	H2AC25
	BGN
	MXRA7
	TTC3
	IGIP
	LHFPL6
	SLC35F3
	DENND5A
	LRRC26
	SORCS2
	TMEM121
	OLFML2A
	ZFP36L1
	GRK1
	SDHAP3
	PDE2A
	TAF9B
	H1-2
	C6orf132
	COL4A5
	NCCRP1
	FAM120AOS
	H1-0
	ZNF33A
	CFAP119
	ZNF250
	H2AC11
	PIWIL2
	DCHS2
	DMBX1
	BZW1P2
	SLC5A3
	L1CAM
	FOXO6
	ZDBF2
	COL15A1
	ZBTB12
	HLA-C
	PSORS1C3
	DDR1
	TBC1D8
	FAM216A
	C2CD4B
	HLA-H
	HLA-A
	VDAC1
	H2BC16P
	MIR503HG
	SLC9A3-AS1
	FNDC10
	ACTG1P14
	AK4P3
	EIF4HP1
	EGOT
	PEDS1
	RPLP0P2
	MRPS6
	SBF2-AS1
	STARD4-AS1
	LRRC37BP1
	TMEM200B
	PPP1R14B-AS1
	DDN-AS1
	EGLN3-AS1
	ITGB3
	ZNF710-AS1
	TGFBR3L
	EIF1P4
	SGSM2-AS1
	ANXA8L1
	ANXA8
	NAV2-AS6
	LINC03061
	PICSAR
	NLRP3P1
	LINC00294

### Sheet: NF-kappaB dependent Hpx Down
RelA-dependent Hpx Down	RelB-dependent Hpx Down	cRel-dependent Hpx Down
RAD52	KLHL13	RAD52
ELAC2	CYP26B1	CASP10
CYB561	CASP10	ARHGAP33
MLXIPL	ARHGAP33	ELAC2
RNF14	ABCC8	PAX6
GCLM	USH1C	CYB561
BAK1	CYB561	AASS
ABCF2	MLXIPL	MLXIPL
TSPAN17	RNF14	MAMLD1
CC2D2A	MAMLD1	BAK1
RRP12	GCLM	ABCF2
SEZ6	RTEL1-TNFRSF6B	CC2D2A
ISOC2	HMGB3	SEZ6
POLR1H	BAK1	ISOC2
HSD17B10	ABCF2	MAOB
PMS2P1	RPL26L1	HSD17B10
RAPGEF3	TSPAN17	BCS1L
ITGAE	RRP12	MBNL3
EPDR1	SOAT1	PMS2P1
NDUFB2	FECH	RAPGEF3
POLR2F	MAOB	ME2
ABHD4	HSD17B10	ITGAE
ERH	BCS1L	PIR
PAPLN	PMS2P1	AAMDC
PROCR	RAPGEF3	TGM1
ADISSP	EPDR1	BAMBI
ELMO3	AAMDC	POLR2F
TANGO6	NDUFB2	ABHD4
CLUAP1	TGM1	AHSA1
BMF	BAMBI	ERH
ERCC2	POLR2F	PROCR
CEP41	ABHD4	ADISSP
BLVRA	PSMA3	PCDH11X
ENG	AHSA1	RGCC
NPM3	ERH	ELMO3
USP46	ADISSP	CRISPLD2
JHY	SNPH	ERCC2
ACCS	SAMHD1	LSM5
MVK	PCDH11X	CEP41
TBC1D30	ELMO3	ENG
GPR63	ARL2BP	NPM3
DNPH1	SMPD3	TRIM16L
GNPDA1	BMF	HOXB6
ODC1	RHOV	BLMH
PNO1	POP1	JHY
MECR	GSR	MVK
MIIP	ERCC2	TBC1D30
ZNHIT6	LSM5	BAG2
AKR1A1	CEP41	GPR63
DHDDS	BLVRA	ADGRG6
MTARC2	RIGI	DNPH1
VAMP8	NPM3	GNPDA1
NDUFB3	DNAJC12	KCNIP3
SLIRP	HOXB6	PLCL1
NRDE2	ENO3	PNO1
CRISPLD1	DHX58	LAMTOR2
SLC35B1	MAP2K6	MIIP
PILRB	JHY	CRYZ
SLC25A16	ACCS	ZNHIT6
RBM19	MVK	AKR1A1
CLYBL	TBC1D30	ELOVL4
DMAC2L	BAG2	HMGN3
GPCPD1	GPR63	FBXO30
CFP	CCND3	VAMP8
IVD	KIF20A	NDUFB3
RHBDF2	GNPDA1	DCAF4
BST2	IFIH1	SLIRP
TMEM160	HSPE1	NRDE2
HACL1	ODC1	MSX2
NDFIP1	PNO1	INSL4
PPARG	MECR	UTP20
SCLY	LAMTOR2	PILRB
COQ3	MIIP	SLC25A16
RIDA	PLA2G4A	RBM19
TRPC4	CRYZ	CKS2
SLC39A11	ZNHIT6	CLYBL
CTSL	AKR1A1	DMAC2L
KRT7	PRDX6	MSTO1
RSAD1	DHDDS	CFP
DMAC1	HMGN3	PZP
TUBB2A	FBXO30	IVD
IDH1	VAMP8	AP1M2
WDR12	NDUFB3	BST2
COX17	SLIRP	QRSL1
CPNE8	NRDE2	TMEM160
SNRPF	INSL4	HACL1
SLC38A6	UTP20	PPARG
SORD	CRISPLD1	ANKEF1
ARSG	SLC35B1	TRPC4
PSEN2	PILRB	MRPS36
SNRPG	SLC25A16	TIMM10
TAMM41	RBM19	SLC37A2
CAND2	CLYBL	TAOK3
NDUFS6	GPCPD1	RSAD1
GTF2H2	DSTN	DMAC1
NHP2	CFP	TUBB2A
TBC1D7	POR	FDX1
FARS2	PEX1	SMAD6
NAPRT	AP1M2	SEMA6D
FUOM	RHBDF2	IDH1
MTG1	TMEM160	WDR12
TTC12	HACL1	CPNE8
TMEM138	NDFIP1	SNRPF
MCOLN2	PPARG	SUOX
ATP5MC3	SCLY	SORD
TSEN2	COQ3	ABCA8
ZNF18	ANKEF1	SOD1
OTUD6B	TOE1	EPHX1
SETD9	TRPC4	CHAC2
N6AMT1	SLC39A11	SNRPG
ZNF618	SPINK5	TAMM41
FAM86C1P	MRPS36	CAND2
NAE1	KATNBL1	NXPE3
ZNF235	TIMM10	NDUFS6
FAM86C2P	C5AR2	NHP2
WDR4	SLC37A2	TBC1D7
G6PD	CTSL	MTG1
SPATC1L	TAOK3	TTC12
NLRX1	KRT7	KLHL1
IL6R	RSAD1	MIPOL1
PWWP3A	HINT2	GPD1L
ACOX1	TUBB2A	MCOLN2
SLC66A3	FDX1	ATP5MC3
BOLA3	SMAD6	TSEN2
MRPS18C	TMEM62	ZNF18
GLB1L	SEMA6D	AIFM1
NDUFAF2	SLC5A6	ZNF618
COX6C	EXOC6	ZNF235
BEX3	IDH1	FAM86C2P
PKIG	WDR12	PWWP3A
DCLK2	COX17	DBF4B
METTL7B	CASP6	COA7
KRT86	RGS3	PKDCC
TMEM126A	CPNE8	MSX1
TMEM126B	SNRPF	MRPS18C
ENC1	SDSL	NEK10
RNASEH1	SUOX	PPM1K
ALG14	KCNH5	RPL39L
FUT10	SORD	MON1A
METAP1D	OSGIN1	NDUFAF2
SNCG	MYOCD	FABP7
ATP5MK	SOD1	TLX3
CTU2	MRPL24	TNFRSF11B
SNAPC5	MRPL9	COX6C
MICOS13	PSEN2	CDX2
DOLK	SNRPG	CACNB2
SLC35G1	TAMM41	RPUSD2
LINC02904	CAND2	BEX3
NAP1L5	NXPE3	PLEKHA7
ATOX1	PYURF	TAP1
AGTRAP	NDUFS6	MLKL
POLR2L	GTF2H2	NDUFS5
SLC25A20	NHP2	ZNF30
OPLAH	TBC1D7	PKIG
ANKRD18A	FARS2	ATOH8
SGSH	FUOM	LGALS9
LSM10	MTG1	HSPBAP1
NOP10	TTC12	TMEM126B
HOXB4	TMEM138	SLC25A33
GTF2H2C	DLG2	ENC1
SFXN4	NOPCHAP1	RNASEH1
UQCR10	QDPR	ZFAND4
KLHDC8B	ATP5MC3	FUT10
CYP4F12	ZNF18	SNCG
MTARC1	GTF3C6	STOX2
TSPYL4	N6AMT1	ARV1
AMTN	UNC5D	MICOS13
DNAH17	AIFM1	GAPT
RINL	FAIM	SLC35G1
ADAT2	TSPAN33	LINC02904
NDUFA4	TOMM40L	ATOX1
ZNF600	NAE1	COX14
MAOA	ZNF235	RRS1
ARMCX4	FAM86C2P	ZNF771
DDI2	SPATC1L	ANKRD18A
IPP	NLRX1	NQO1
GSTK1	PWWP3A	SGSH
MT-ND5	ZNF326	SLC9A9
SELENOM	SLC66A3	NOP10
SOX18	BOLA3	HOXB4
VARS1	MRPS18C	OAF
ADGRG1	RBM47	TNFAIP8L1
ETFRF1	PIGX	METTL7A
MT-RNR1	MON1A	KLHDC8B
MLLT11	TLX3	CYP4F12
FIRRE	TNFRSF11B	MTARC1
TEX14BP	DCAF13	AMTN
GTF2H2B	CDX2	DNAH17
DANCR	RPUSD2	RINL
LINC01806	PRKCB	ADAT2
HOTAIRM1	BEX3	NDUFA4
RPSAP9	ATP23	ZNF600
TMEM147-AS1	TAP1	MAOA
LINC00896	MLKL	PDXDC2P-NPIPB14P
YAE1	NDUFS5	LRRC8B
LIFR-AS1	GSTM4	GSTK1
ZFPM2-AS1	LGALS9	NUDT16
MRPS30-DT	COMMD8	MT-ND5
PINX1	DHRSX	VARS1
SORD2P	GPR183	ITSN1
ERVK13-1	METTL7B	MT-TN
BOP1	KRT86	MT-TC
VPS9D1-AS1	GSTA4	MT-TG
ILF3-DT	TMEM126B	MT-RNR1
DNAH17-AS1	FAM241B	FIRRE
ARMCX5-GPRASP2	SLC25A33	APOL6
TMCC1-DT	NMRAL2P	TEX14BP
SRXN1	NINJ2	GTF2H2B
LINC02980	RNASEH1	DANCR
GLIDR	CYP4F11	RPSAP9
DHRS11	SYNPO2	TMEM147-AS1
SNHG4	SNCG	YAE1
C13orf46	ARV1	LIFR-AS1
	ATP5MK	ZFPM2-AS1
	SNAPC5	MRPS30-DT
	MICOS13	HOXA-AS2
	GAPT	PINX1
	SLC35G1	SORD2P
	LINC02904	BOP1
	DLGAP1-AS1	DNAH17-AS1
	NAP1L5	ARMCX5-GPRASP2
	ATOX1	TMCC1-DT
	COX14	SRXN1
	OPLAH	LINC02980
	ANKRD18A	SNHG4
	SLC26A11	C13orf46
	SLC9A9
	LSM10
	NOP10
	TDRKH
	HOXB4
	GTF2H2C
	TANGO2
	SFXN4
	UQCR10
	ARMCX2
	TNFAIP8L1
	METTL7A
	KLHDC8B
	CYP4F12
	CYP4F3
	TSPYL4
	AMTN
	DNAH17
	RINL
	OTOG
	HYKK
	JAKMIP3
	ADAT2
	NDUFA4
	RNFT1
	SP6
	ZNF600
	ARMCX4
	PDXDC2P-NPIPB14P
	ZNF441
	LRRC8B
	DDI2
	IPP
	GSTK1
	MT-CYB
	MT-ND5
	HMGN2
	SELENOM
	RYR3
	SOX18
	LSM2
	VARS1
	ADGRG1
	DNAJC19
	DIO2
	MT-RNR1
	CHCHD2P4
	MLLT11
	FIRRE
	TSPAN4
	APOL6
	TEX14BP
	GTF2H2B
	LINC01806
	HOTAIRM1
	LANCL1-AS1
	RPSAP9
	TMEM147-AS1
	LINC00896
	LIFR-AS1
	PLUT
	ZFPM2-AS1
	MRPS30-DT
	HOXA-AS2
	SORD2P
	BOP1
	DLGAP1-AS2
	ILF3-DT
	DNAH17-AS1
	ARMCX5-GPRASP2
	SRXN1
	LINC02980
	PCCA-DT
	GLIDR
	DHRS11
	SNHG4
	C13orf46
